# Consolidated Calcium kinetic rates in a Caucasian population as a function of age and sex

**DOI:** 10.1101/2024.06.18.599503

**Authors:** Niklas Hartung, Steven A Abrams, Wilhelm Huisinga, Karin Weisser

## Abstract

Calcium plays an important role in bone physiology and its kinetics change over lifetime. The analysis of calcium deposition and resorption through stable isotope techniques has guided recommendations on nutritional uptake for overall health. In addition, calcium kinetics have great relevance for toxicokinetic studies of bone-seeking elements (e.g, aluminium and lead) since these elements use common uptake and release pathways. While the impact of many factors on calcium kinetics have been investigated individually, a consolidated age- and sex-dependent kinetic description amenable for toxicokinetic modeling, however, is still lacking. Motivated by this need, we systematically reviewed the existing literature on calcium kinetics and assembled a large and consistent dataset. Then, building on the work of O’Flaherty in the 1990s, we formulated age- and sex-dependent functions describing calcium deposition, resorption, net retention, and mass. This description represents the current knowledge on calcium kinetics in a reference individual of Caucasians as most data was from this population.
