## Supplementary Table S1 for "Consolidated Calcium kinetic rates in a Caucasian population as a function of age and sex"

Reference	Age	Sex	CaMass	CaMass_SD	CaMassUnit	n	Age_SD
Ellis2000	4	female	0.140714	0.011592	kg Ca	NA	NA
Ellis2000	5	female	0.169372	0.029946	kg Ca	NA	NA
Ellis2000	6	female	0.176456	0.02415	kg Ca	NA	NA
Ellis2000	7	female	0.204792	0.029624	kg Ca	NA	NA
Ellis2000	8	female	0.263396	0.05957	kg Ca	NA	NA
Ellis2000	9	female	0.300426	0.02898	kg Ca	NA	NA
Ellis2000	10	female	0.419566	0.1127	kg Ca	NA	NA
Ellis2000	11	female	0.403466	0.160034	kg Ca	NA	NA
Ellis2000	12	female	0.464646	0.124936	kg Ca	NA	NA
Ellis2000	13	female	0.738668	0.1127	kg Ca	NA	NA
Ellis2000	14	female	0.52969	0.09016	kg Ca	NA	NA
Ellis2000	15	female	0.712264	0.07245	kg Ca	NA	NA
Ellis2000	16	female	0.73416	0.062146	kg Ca	NA	NA
Ellis2000	17	female	0.72289	0.09177	kg Ca	NA	NA
Ellis2000	18	female	0.728042	0.067942	kg Ca	NA	NA
Ellis2000	4	male	0.15456	0.02576	kg Ca	NA	NA
Ellis2000	5	male	0.1932	0.04508	kg Ca	NA	NA
Ellis2000	6	male	0.19964	0.04508	kg Ca	NA	NA
Ellis2000	7	male	0.25116	0.04186	kg Ca	NA	NA
Ellis2000	8	male	0.2898	0.07084	kg Ca	NA	NA
Ellis2000	9	male	0.31878	0.07084	kg Ca	NA	NA
Ellis2000	10	male	0.3864	0.09016	kg Ca	NA	NA
Ellis2000	11	male	0.46046	0.08372	kg Ca	NA	NA
Ellis2000	12	male	0.51198	0.0966	kg Ca	NA	NA
Ellis2000	13	male	0.58282	0.15456	kg Ca	NA	NA
Ellis2000	14	male	0.6601	0.16422	kg Ca	NA	NA
Ellis2000	15	male	0.71806	0.14812	kg Ca	NA	NA
Ellis2000	16	male	0.84686	0.1127	kg Ca	NA	NA
Ellis2000	17	male	0.83076	0.09982	kg Ca	NA	NA
Ellis2000	18	male	0.87262	0.1449	kg Ca	NA	NA
ICRP2002	0	male	0.028	NA	kg Ca	1	NA
ICRP2002	1	male	0.1	NA	kg Ca	1	NA
ICRP2002	5	male	0.24	NA	kg Ca	1	NA
ICRP2002	10	male	0.46	NA	kg Ca	1	NA
ICRP2002	15	male	0.83	NA	kg Ca	1	NA
ICRP2002	20	male	1.18	NA	kg Ca	1	NA
ICRP2002	0	female	0.028	NA	kg Ca	1	NA
ICRP2002	1	female	0.1	NA	kg Ca	1	NA
ICRP2002	5	female	0.24	NA	kg Ca	1	NA
ICRP2002	10	female	0.46	NA	kg Ca	1	NA
ICRP2002	15	female	0.76	NA	kg Ca	1	NA
ICRP2002	20	female	0.86	NA	kg Ca	1	NA
