## Supplementary Table S2 for "Consolidated Calcium kinetic rates in a Caucasian population as a function of age and sex"

Reference	Age	CaRate	Sex	CaRateUnit	n	CaRate_SD	CaRateType	Age_SD	CaKineticModel
Bronner1956	11.2	0.767025	male	kg Ca/year	1	NA	Deposition	NA	Bauer terminal slope
Bronner1956	12.6	0.767025	male	kg Ca/year	1	NA	Deposition	NA	Bauer terminal slope
Bronner1956	12.4	0.767025	male	kg Ca/year	1	NA	Deposition	NA	Bauer terminal slope
Bronner1956	13.1	0.840075	male	kg Ca/year	1	NA	Deposition	NA	Bauer terminal slope
Bronner1956	15.7	1.0227	male	kg Ca/year	1	NA	Deposition	NA	Bauer terminal slope
Bronner1956	13.1	0.767025	male	kg Ca/year	1	NA	Deposition	NA	Bauer terminal slope
Bronner1956	12.7	0.65745	male	kg Ca/year	1	NA	Deposition	NA	Bauer terminal slope
Bronner1956	11.6	0.986175	male	kg Ca/year	1	NA	Deposition	NA	Bauer terminal slope
Bronner1956	12.6	0.840075	male	kg Ca/year	1	NA	Deposition	NA	Bauer terminal slope
Bronner1956	22	0.314115	male	kg Ca/year	1	NA	Deposition	NA	Bauer terminal slope
Bronner1956	21	0.2666325	male	kg Ca/year	1	NA	Deposition	NA	Bauer terminal slope
Bauer1957	0.0833333333333333	0.10263525	female	kg Ca/year	1	NA	Deposition	NA	Bauer terminal slope
Bauer1957	0.416666666666667	0.13331625	male	kg Ca/year	1	NA	Deposition	NA	Bauer terminal slope
Bauer1957	1.5	0.19833075	female	kg Ca/year	1	NA	Deposition	NA	Bauer terminal slope
Bauer1957	11	0.28672125	male	kg Ca/year	1	NA	Deposition	NA	Bauer terminal slope
Bauer1957	22	0.287817	male	kg Ca/year	1	NA	Deposition	NA	Bauer terminal slope
Bauer1957	25	0.1702065	female	kg Ca/year	1	NA	Deposition	NA	Bauer terminal slope
Bauer1957	26	0.17057175	male	kg Ca/year	1	NA	Deposition	NA	Bauer terminal slope
Neer1967	22	0.1351425	male	kg Ca/year	1	NA	Deposition	NA	Neer transit CMT
Neer1967	24	0.08766	male	kg Ca/year	1	NA	Deposition	NA	Neer transit CMT
Neer1967	21	0.18993	male	kg Ca/year	1	NA	Deposition	NA	Neer transit CMT
Neer1967	21	0.138795	male	kg Ca/year	1	NA	Deposition	NA	Neer transit CMT
Neer1967	23	0.2228025	male	kg Ca/year	1	NA	Deposition	NA	Neer transit CMT
Neer1967	22	0.20454	male	kg Ca/year	1	NA	Deposition	NA	Neer transit CMT
Neer1967	23	0.1570575	male	kg Ca/year	1	NA	Deposition	NA	Neer transit CMT
Neer1967	21	0.20454	male	kg Ca/year	1	NA	Deposition	NA	Neer transit CMT
Neer1967	22	0.4346475	male	kg Ca/year	1	NA	Deposition	NA	Neer transit CMT
Neer1967	23	0.17532	male	kg Ca/year	1	NA	Deposition	NA	Neer transit CMT
Neer1967	22	0.1059225	male	kg Ca/year	1	NA	Resorption	NA	Neer transit CMT
Neer1967	24	0.0913125	male	kg Ca/year	1	NA	Resorption	NA	Neer transit CMT
Neer1967	21	0.168015	male	kg Ca/year	1	NA	Resorption	NA	Neer transit CMT
Neer1967	21	0.153405	male	kg Ca/year	1	NA	Resorption	NA	Neer transit CMT
Neer1967	23	0.2520225	male	kg Ca/year	1	NA	Resorption	NA	Neer transit CMT
Neer1967	22	0.24837	male	kg Ca/year	1	NA	Resorption	NA	Neer transit CMT
Neer1967	23	0.226455	male	kg Ca/year	1	NA	Resorption	NA	Neer transit CMT
Neer1967	21	0.1862775	male	kg Ca/year	1	NA	Resorption	NA	Neer transit CMT
Neer1967	22	0.39447	male	kg Ca/year	1	NA	Resorption	NA	Neer transit CMT
Neer1967	23	0.24837	male	kg Ca/year	1	NA	Resorption	NA	Neer transit CMT
Eastell1988	29.4264614639609	0.231432782494212	female	kg Ca/year	1	NA	Deposition	NA	Burkinshaw expanding pool
Eastell1988	31.5862350751351	0.0446893857538475	female	kg Ca/year	1	NA	Deposition	NA	Burkinshaw expanding pool
Eastell1988	33.5638080537522	0.0709020883461207	female	kg Ca/year	1	NA	Deposition	NA	Burkinshaw expanding pool
Eastell1988	35.5546980221244	0.0815498933127525	female	kg Ca/year	1	NA	Deposition	NA	Burkinshaw expanding pool
Eastell1988	35.5462235740985	0.0914548281654333	female	kg Ca/year	1	NA	Deposition	NA	Burkinshaw expanding pool
Eastell1988	36.4672144791998	0.0377006582830163	female	kg Ca/year	1	NA	Deposition	NA	Burkinshaw expanding pool
Eastell1988	37.5722219700065	0.0610679030281019	female	kg Ca/year	1	NA	Deposition	NA	Burkinshaw expanding pool
Eastell1988	39.5534268549205	0.0830356335406547	female	kg Ca/year	1	NA	Deposition	NA	Burkinshaw expanding pool
Eastell1988	36.5153372376326	0.127554778226722	female	kg Ca/year	1	NA	Deposition	NA	Burkinshaw expanding pool
Eastell1988	38.5092537945854	0.134665106460253	female	kg Ca/year	1	NA	Deposition	NA	Burkinshaw expanding pool
Eastell1988	36.5997790590336	0.174959177373224	female	kg Ca/year	1	NA	Deposition	NA	Burkinshaw expanding pool
Abrams1992	0.8	0.2942454	male	kg Ca/year	1	NA	Deposition	NA	Sum of exponentials
Abrams1992	0.9	0.2730609	male	kg Ca/year	1	NA	Deposition	NA	Sum of exponentials
Abrams1992	0.9	0.307357875	male	kg Ca/year	1	NA	Deposition	NA	Sum of exponentials
Abrams1992	3.8	0.5049216	female	kg Ca/year	1	NA	Deposition	NA	Sum of exponentials
Abrams1992	5.8	1.093010625	male	kg Ca/year	1	NA	Deposition	NA	Sum of exponentials
Abrams1992	12	1.097612775	male	kg Ca/year	1	NA	Deposition	NA	Sum of exponentials
Abrams1992	14	2.0709675	male	kg Ca/year	1	NA	Deposition	NA	Sum of exponentials
Abrams1992	14	1.35873	male	kg Ca/year	1	NA	Deposition	NA	Sum of exponentials
Abrams1992	23	0.172398	female	kg Ca/year	1	NA	Deposition	NA	Sum of exponentials
Abrams1992	29	0.2008875	female	kg Ca/year	1	NA	Deposition	NA	Sum of exponentials
Abrams1992	33	0.257136	female	kg Ca/year	1	NA	Deposition	NA	Sum of exponentials
Abrams1993	4.9	0.387165	female	kg Ca/year	1	NA	Deposition	NA	Sum of exponentials
Abrams1993	5.2	0.4711725	female	kg Ca/year	1	NA	Deposition	NA	Sum of exponentials
Abrams1993	5.5	0.5076975	female	kg Ca/year	1	NA	Deposition	NA	Sum of exponentials
Abrams1993	5.9	0.39447	female	kg Ca/year	1	NA	Deposition	NA	Sum of exponentials
Abrams1993	5.9	0.48213	female	kg Ca/year	1	NA	Deposition	NA	Sum of exponentials
Abrams1993	6.1	0.577095	female	kg Ca/year	1	NA	Deposition	NA	Sum of exponentials
Abrams1993	7.8	0.5844	female	kg Ca/year	1	NA	Deposition	NA	Sum of exponentials
Abrams1993	7.9	0.9459975	female	kg Ca/year	1	NA	Deposition	NA	Sum of exponentials
Abrams1993	8	0.693975	female	kg Ca/year	1	NA	Deposition	NA	Sum of exponentials
Abrams1993	8	0.5880525	female	kg Ca/year	1	NA	Deposition	NA	Sum of exponentials
Abrams1993	8.1	0.4930875	female	kg Ca/year	1	NA	Deposition	NA	Sum of exponentials
Abrams1993	8.3	0.6757125	female	kg Ca/year	1	NA	Deposition	NA	Sum of exponentials
Abrams1993	8.7	0.5953575	female	kg Ca/year	1	NA	Deposition	NA	Sum of exponentials
Abrams1993	8.7	0.8875575	female	kg Ca/year	1	NA	Deposition	NA	Sum of exponentials
Abrams1993	8.9	1.03731	female	kg Ca/year	1	NA	Deposition	NA	Sum of exponentials
Abrams1993	8.9	0.5515275	female	kg Ca/year	1	NA	Deposition	NA	Sum of exponentials
Abrams1993	8.9	0.71589	female	kg Ca/year	1	NA	Deposition	NA	Sum of exponentials
Abrams1993	9	0.6537975	female	kg Ca/year	1	NA	Deposition	NA	Sum of exponentials
Abrams1993	9.6	0.62823	female	kg Ca/year	1	NA	Deposition	NA	Sum of exponentials
Abrams1993	9.7	1.2016725	female	kg Ca/year	1	NA	Deposition	NA	Sum of exponentials
Abrams1993	9.8	0.6318825	female	kg Ca/year	1	NA	Deposition	NA	Sum of exponentials
Abrams1993	9.8	0.6757125	female	kg Ca/year	1	NA	Deposition	NA	Sum of exponentials
Abrams1993	9.9	1.0555725	female	kg Ca/year	1	NA	Deposition	NA	Sum of exponentials
Abrams1993	10.3	0.7341525	female	kg Ca/year	1	NA	Deposition	NA	Sum of exponentials
Abrams1993	10.3	0.6611025	female	kg Ca/year	1	NA	Deposition	NA	Sum of exponentials
Abrams1993	10.9	0.71589	female	kg Ca/year	1	NA	Deposition	NA	Sum of exponentials
Abrams1993	10.9	0.9825225	female	kg Ca/year	1	NA	Deposition	NA	Sum of exponentials
Abrams1993	11.1	0.8583375	female	kg Ca/year	1	NA	Deposition	NA	Sum of exponentials
Abrams1993	11.2	0.7195425	female	kg Ca/year	1	NA	Deposition	NA	Sum of exponentials
Abrams1993	11.4	1.22724	female	kg Ca/year	1	NA	Deposition	NA	Sum of exponentials
Abrams1993	11.4	0.6903225	female	kg Ca/year	1	NA	Deposition	NA	Sum of exponentials
Abrams1993	11.7	0.5734425	female	kg Ca/year	1	NA	Deposition	NA	Sum of exponentials
Abrams1993	12	0.869295	female	kg Ca/year	1	NA	Deposition	NA	Sum of exponentials
Abrams1993	13	1.263765	female	kg Ca/year	1	NA	Deposition	NA	Sum of exponentials
Abrams1993	14	0.5880525	female	kg Ca/year	1	NA	Deposition	NA	Sum of exponentials
Abrams1993	14.3	0.4565625	female	kg Ca/year	1	NA	Deposition	NA	Sum of exponentials
Abrams1993	14.4	0.7852875	female	kg Ca/year	1	NA	Deposition	NA	Sum of exponentials
Abrams1993	14.5	0.81816	female	kg Ca/year	1	NA	Deposition	NA	Sum of exponentials
Abrams1993	14.8	0.8766	female	kg Ca/year	1	NA	Deposition	NA	Sum of exponentials
Abrams1993	14.9	0.3469875	female	kg Ca/year	1	NA	Deposition	NA	Sum of exponentials
Abrams1993	15.1	0.387165	female	kg Ca/year	1	NA	Deposition	NA	Sum of exponentials
Abrams1993	15.4	0.5076975	female	kg Ca/year	1	NA	Deposition	NA	Sum of exponentials
Abrams1993	15.8	0.5844	female	kg Ca/year	1	NA	Deposition	NA	Sum of exponentials
Abrams1993	15.9	0.664755	female	kg Ca/year	1	NA	Deposition	NA	Sum of exponentials
Abrams1993	16	0.4930875	female	kg Ca/year	1	NA	Deposition	NA	Sum of exponentials
Abrams1993	16.1	0.314115	female	kg Ca/year	1	NA	Deposition	NA	Sum of exponentials
Abrams1993	16.2	0.416385	female	kg Ca/year	1	NA	Deposition	NA	Sum of exponentials
Abrams1993	16.4	0.32142	female	kg Ca/year	1	NA	Deposition	NA	Sum of exponentials
Abrams1993	16.7	0.4638675	female	kg Ca/year	1	NA	Deposition	NA	Sum of exponentials
Abrams1993	16.7	0.5588325	female	kg Ca/year	1	NA	Deposition	NA	Sum of exponentials
Abrams1994	7.7	0.04784775	female	kg Ca/year	21	0.03031575	NetChange	2.1	Abrams transit CMT
Abrams1994	10.9	0.05880525	female	kg Ca/year	13	0.032142	NetChange	1.1	Abrams transit CMT
Abrams1994	15.2	0.016071	female	kg Ca/year	17	0.03323775	NetChange	1.3	Abrams transit CMT
Abrams1995	9.2	0.737805	female	kg Ca/year	36	0.255675	Deposition	2.5	Sum of exponentials
Abrams1995	15.4	0.5223075	female	kg Ca/year	15	0.16071	Deposition	0.9	Sum of exponentials
Abrams1996	11.194455902276	1.1065604715889	female	kg Ca/year	1	NA	Deposition	NA	Abrams transit CMT
Abrams1996	11.4001288420724	0.719242715577048	female	kg Ca/year	1	NA	Deposition	NA	Abrams transit CMT
Abrams1996	11.5016646572397	1.01502081674206	female	kg Ca/year	1	NA	Deposition	NA	Abrams transit CMT
Abrams1996	11.5992534568717	0.883459926437386	female	kg Ca/year	1	NA	Deposition	NA	Abrams transit CMT
Abrams1996	11.7057837599901	0.729978218569634	female	kg Ca/year	1	NA	Deposition	NA	Abrams transit CMT
Abrams1996	11.9094384585505	0.824798499191304	female	kg Ca/year	1	NA	Deposition	NA	Abrams transit CMT
Abrams1996	12.0025056086913	0.744378186550192	female	kg Ca/year	1	NA	Deposition	NA	Abrams transit CMT
Abrams1996	12.0017763804358	0.682286196336647	female	kg Ca/year	1	NA	Deposition	NA	Abrams transit CMT
Abrams1996	12.308024470329	0.864699784895034	female	kg Ca/year	1	NA	Deposition	NA	Abrams transit CMT
Abrams1996	12.397824123294	0.98882379044507	female	kg Ca/year	1	NA	Deposition	NA	Abrams transit CMT
Abrams1996	12.597615284702	0.52482215663254	female	kg Ca/year	1	NA	Deposition	NA	Abrams transit CMT
Abrams1996	12.8909786275877	0.674381507540989	female	kg Ca/year	1	NA	Deposition	NA	Abrams transit CMT
Abrams1996	12.9937128451737	0.751017405440021	female	kg Ca/year	1	NA	Deposition	NA	Abrams transit CMT
Abrams1996	13.1027905170846	0.528144764821307	female	kg Ca/year	1	NA	Deposition	NA	Abrams transit CMT
Abrams1996	13.1012920583628	0.41126572441934	female	kg Ca/year	1	NA	Deposition	NA	Abrams transit CMT
Abrams1996	13.3972360709442	0.593703302928547	female	kg Ca/year	1	NA	Deposition	NA	Abrams transit CMT
Abrams1996	13.6964870761049	0.524120450571013	female	kg Ca/year	1	NA	Deposition	NA	Abrams transit CMT
Abrams1996	13.7932123038839	0.410833905304554	female	kg Ca/year	1	NA	Deposition	NA	Abrams transit CMT
Abrams1996	13.7959239102086	0.611719755995435	female	kg Ca/year	1	NA	Deposition	NA	Abrams transit CMT
Abrams1996	13.8925072564135	0.436341220515431	female	kg Ca/year	1	NA	Deposition	NA	Abrams transit CMT
Abrams1996	13.9935672530663	0.538550405990099	female	kg Ca/year	1	NA	Deposition	NA	Abrams transit CMT
Abrams1996	13.992917097111	0.491068295826799	female	kg Ca/year	1	NA	Deposition	NA	Abrams transit CMT
Abrams1996	14.2849860840844	0.417844968432115	female	kg Ca/year	1	NA	Deposition	NA	Abrams transit CMT
Abrams1996	14.2845776523841	0.388625208331623	female	kg Ca/year	1	NA	Deposition	NA	Abrams transit CMT
Abrams1996	14.3888497123853	0.516401683894221	female	kg Ca/year	1	NA	Deposition	NA	Abrams transit CMT
Abrams1996	14.3905982992962	0.640585664321311	female	kg Ca/year	1	NA	Deposition	NA	Abrams transit CMT
Abrams1996	14.4905680157728	0.410420078652885	female	kg Ca/year	1	NA	Deposition	NA	Abrams transit CMT
Abrams1996	14.5945179802943	0.410360103775831	female	kg Ca/year	1	NA	Deposition	NA	Abrams transit CMT
Abrams1996	14.7874739331878	0.684187399939245	female	kg Ca/year	1	NA	Deposition	NA	Abrams transit CMT
Abrams1996	14.8873804229996	0.260440903605061	female	kg Ca/year	1	NA	Deposition	NA	Abrams transit CMT
Abrams1996	15.0914881044267	0.296851651464274	female	kg Ca/year	1	NA	Deposition	NA	Abrams transit CMT
Abrams1996	15.3866222511449	0.366086649534897	female	kg Ca/year	1	NA	Deposition	NA	Abrams transit CMT
Abrams1996	15.487365931431	0.460996892472147	female	kg Ca/year	1	NA	Deposition	NA	Abrams transit CMT
Abrams1996	15.5967941718613	0.351362817218249	female	kg Ca/year	1	NA	Deposition	NA	Abrams transit CMT
Abrams1996	15.8011940843099	0.508311072979696	female	kg Ca/year	1	NA	Deposition	NA	Abrams transit CMT
Abrams1996	15.892605931737	0.559397673253914	female	kg Ca/year	1	NA	Deposition	NA	Abrams transit CMT
Abrams1996	15.8900501218396	0.395036522688648	female	kg Ca/year	1	NA	Deposition	NA	Abrams transit CMT
Abrams1996	15.9924323461344	0.384025135261615	female	kg Ca/year	1	NA	Deposition	NA	Abrams transit CMT
Abrams1996	16.0938060860109	0.2670921174703	female	kg Ca/year	1	NA	Deposition	NA	Abrams transit CMT
Abrams1996	16.1991800419351	0.36200236040755	female	kg Ca/year	1	NA	Deposition	NA	Abrams transit CMT
Abrams1996	16.3965828179	0.321723232978383	female	kg Ca/year	1	NA	Deposition	NA	Abrams transit CMT
Abrams1996	16.7072052468868	0.507843268938679	female	kg Ca/year	1	NA	Deposition	NA	Abrams transit CMT
Abrams1996	16.694730155251	0.474977036313331	female	kg Ca/year	1	NA	Deposition	NA	Abrams transit CMT
Wastney1996	13	0.53289975	female	kg Ca/year	14	0.1979655	Deposition	1	Weaver transit CMT
Wastney1996	22	0.18299025	female	kg Ca/year	11	0.04711725	Deposition	4	Weaver transit CMT
Wastney1996	13	0.42989925	female	kg Ca/year	14	0.159249	Resorption	1	Weaver transit CMT
Wastney1996	22	0.1979655	female	kg Ca/year	11	0.077433	Resorption	4	Weaver transit CMT
Wastney1996	13	0.1030005	female	kg Ca/year	14	0.09825225	NetChange	1	Weaver transit CMT
Wastney1996	22	-0.01497525	female	kg Ca/year	11	0.06026625	NetChange	4	Weaver transit CMT
Abrams1998	11.1	0.854685	male	kg Ca/year	10	0.3762075	Deposition	1	Abrams transit CMT
Abrams1998	12.3	0.7779825	female	kg Ca/year	12	0.2228025	Deposition	1.6	Abrams transit CMT
Abrams1999	8.1	0.4930875	female	kg Ca/year	19	0.0636835135651292	Deposition	NA	Abrams transit CMT
Wu2010	14	0.882553575	male	kg Ca/year	15	0.133821838017334	Deposition	1	Weaver transit CMT
Wu2010	13.3	0.499844625	female	kg Ca/year	14	0.118077727148857	Deposition	1.3	Weaver transit CMT
Wu2010	14	0.725496075	male	kg Ca/year	15	0.13764127736878	Resorption	1	Weaver transit CMT
Wu2010	13.3	0.362328	female	kg Ca/year	14	0.121357664014103	Resorption	1.3	Weaver transit CMT
Wu2010	14	0.1570575	male	kg Ca/year	15	NA	NetChange	1	Weaver transit CMT
Wu2010	13.3	0.137516625	female	kg Ca/year	14	NA	NetChange	1.3	Weaver transit CMT
